# Comparative multi-omics of the macrophage response to infection with *Mycobacterium tuberculosis* complex bacteria reveals pathogen-driven epigenomic reprogramming

**DOI:** 10.64898/2026.02.15.705989

**Authors:** Thomas J. Hall, Morgane Mitermite, John F. O’Grady, John A. Browne, Gillian P. McHugo, Emily L. Clark, Mazdak Salavati, Stephen V. Gordon, David E. MacHugh

## Abstract

**Background:** Bovine tuberculosis (bTB) is a chronic infectious disease primarily caused by *Mycobacterium bovis*, which inflicts significant economic losses on the global livestock industry worldwide and can also cause tuberculosis (TB) disease in other mammalian species, including humans. Alveolar macrophages are the host cells targeted by the pathogen during the early stages of infection. While they play a crucial role in controlling infection, the exact nature of the host-pathogen interaction and the genetic and epigenetic factors that modulate infection outcome remain poorly understood.

**Results:** Here, we used transcriptomics (RNA-seq), chromatin accessibility (ATAC-seq), and chromatin configuration (ChIP-seq) analyses to examine the effects of intracellular mycobacterial infection on the bovine alveolar macrophage (bAM) transcriptome and epigenome. The primary focus was *M. bovis* infection, but we also conducted parallel comparative analyses using *M. tuberculosis* (the primary cause of human TB—hTB), *M. bovis* BCG (the vaccine strain), and gamma-irradiated (killed) *M. bovis*. Integration of RNA-seq, ChIP-seq, and ATAC-seq data revealed coordinated remodelling of chromatin accessibility and histone modification landscapes underpinning transcriptional activation of key immune and metabolic pathways in response to infection. The identification of candidate genes, including *ERBB4*, *LRCH1*, *MRTFA*, and *RNPC3*, through integrative analysis with a genome-wide association study (GWAS) for *M. bovis* infection susceptibility underscores the functional relevance of these regulatory networks.

**Conclusions:** Our results demonstrate that *M. bovis* drives extensive reprogramming of the bAM epigenome, distinct from the responses elicited by other members of the *M. tuberculosis* complex (MTBC). The results of this multi-omics comparison provide new insights into the function of pivotal response genes and support the hypothesis that pathogen-driven epigenetic reprogramming of the bovine host macrophage is key to *M. bovis* survival. It also identifies molecular targets that may inform genome-enabled breeding strategies to enhance resilience to bTB in cattle.
