## Additional File 2 for "Comparative multi-omics of the macrophage response to infection with *Mycobacterium tuberculosis* complex bacteria reveals pathogen-driven epigenomic reprogramming"

### Sheet: Contents
Additional file 2: Biological samples used for bAM challenges/functional genomics assays and fluorescence microscopy results
Table S1		Biological samples used for bAM challenges and functional genomics assays
Table S2		Fluorescence microscopy results

### Sheet: Table S1
Table S1: Biological samples used for bAM challenges and functional genomics assays
Animal information				In vitro bAM 24 hpi challenge experiments			Functional genomics assay
Animal ID	Sex	Breed	Age range	Challenge type		Challenge performed	RNA-seq	H3K4me3	H3K4me1	H3K27ac	H3K27me3	CTCF binding	ATAC-seq
43079	Male	Holstein-Friesian	6‒8 weeks old	M. bovis (MBO)		YES	YES	YES	YES	YES	YES	YES	YES
				M. tuberculosis (MTU)		YES	YES	YES	YES	YES	YES	YES	YES
				M. bovis BCG (BCG)		YES	YES	YES	YES	YES	YES	YES	YES
				Gamma-irradiated M. bovis (IRR)		YES	YES	YES	YES	YES	YES	YES	YES
				Control (CON)		YES	YES	YES	YES	YES	YES	YES	YES
43021	Male	Holstein-Friesian	6‒8 weeks old	M. bovis (MBO)		YES	YES	NO	NO	NO	NO	NO	NO
				M. tuberculosis (MTU)		YES	YES	NO	NO	NO	NO	NO	NO
				M. bovis BCG (BCG)		YES	YES	NO	NO	NO	NO	NO	NO
				Gamma-irradiated M. bovis (IRR)		YES	YES	NO	NO	NO	NO	NO	NO
				Control (CON)		YES	YES	NO	NO	NO	NO	NO	NO
33029	Male	Holstein-Friesian	6‒8 weeks old	M. bovis (MBO)		YES	YES	YES	YES	YES	YES	YES	YES
				M. tuberculosis (MTU)		YES	YES	YES	YES	YES	YES	YES	YES
				M. bovis BCG (BCG)		YES	YES	YES	YES	YES	YES	YES	YES
				Gamma-irradiated M. bovis (IRR)		YES	YES	YES	YES	YES	YES	YES	YES
				Control (CON)		YES	YES	YES	YES2	YES	YES	YES	YES
13027	Male	Holstein-Friesian	6‒8 weeks old	M. bovis (MBO)		YES	YES	YES	YES	YES	YES	YES	NO
				M. tuberculosis (MTU)		YES	YES	NO	NO	NO	NO	NO	NO
				M. bovis BCG (BCG)		YES	YES	NO	NO	NO	NO	NO	NO
				Gamma-irradiated M. bovis (IRR)		YES	YES	NO	NO	NO	NO	NO	NO
				Control (CON)		YES	YES	NO	NO	NO	NO	NO	NO
43095	Male	Holstein-Friesian	6‒8 weeks old	M. bovis (MBO)		YES	YES1	NO	NO	NO	NO	NO	NO
				M. tuberculosis (MTU)		YES	YES	NO	NO	NO	NO	NO	NO
				M. bovis BCG (BCG)		YES	YES	NO	NO	NO	NO	NO	NO
				Gamma-irradiated M. bovis (IRR)		YES	YES	NO	NO	NO	NO	NO	NO
				Control (CON)		YES	YES	NO	NO	NO	NO	NO	NO
53105	Male	Holstein-Friesian	6‒8 weeks old	M. bovis (MBO)		YES	YES	NO	NO	NO	NO	NO	YES
				M. tuberculosis (MTU)		YES	YES	YES	YES	YES	YES	YES	YES
				M. bovis BCG (BCG)		YES	YES	YES	YES	YES	YES	YES	YES
				Gamma-irradiated M. bovis (IRR)		YES	YES	YES	YES	YES	YES	YES	YES
				Control (CON)		YES	YES	YES	YES	YES	YES	YES	YES
1 The MBO challenge was contaminated and this bAM RNA-seq data set was not used.
2 There was not enough material for the CON H3K4me1 sample.

### Sheet: Table S2
Table S2: Fluorescence microscopy results
Animal ID	Challenge lab code	Challenge group code	Cell number	No. of bacteria	Uninfected cells	Infected cells	Mono- or bi- nucleated cells	Multi-nucleated cells	Global MOI	Percentage infected cells
43079	INF1	M. bovis (MBO)	89.2	85.2	48.3	40.9	89.2	0	0.944	44.9
43021	INF2	M. bovis (MBO)	65.7	83.9	35	30.7	65.3	0.4	1.203	45.3
13027	INF3	M. bovis (MBO)	117.2	92.1	85.4	31.8	116.8	0.4	0.765	26.9
43095	INF4	M. bovis (MBO)	95.9	24.4	84.5	11.4	95.8	0.1	0.264	12
53105	INF5	M. bovis (MBO)	86.1	82.2	52.8	33.3	85.2	0.9	0.931	37.8
33029	INF6	M. bovis (MBO)	78	67.8	46.7	31.3	77.8	0.2	0.866	40
Mean			88.6833	72.6	58.7833	29.9	88.35	0.333333	0.828833	34.4833
Standard deviation			17.4045	24.9204	21.1052	9.80836	17.425	0.320416	0.312472	12.8837
43079	INF1	M. tuberculosis (MTU)	106.2	77.9	67.8	38.4	105.9	0.3	0.719	35.7
43021	INF2	M. tuberculosis (MTU)	74.6	75.4	44.6	30	74.4	0.2	1.034	40.1
13027	INF3	M. tuberculosis (MTU)	69.8	40.3	51.8	18	69.4	0.4	0.6	26.3
43095	INF4	M. tuberculosis (MTU)	94.5	93.9	59.9	34.6	93.8	0.7	0.953	35.8
53105	INF5	M. tuberculosis (MTU)	83.1	35.8	63.3	19.8	83	0.1	0.43	23.8
33029	INF6	M. tuberculosis (MTU)	66.4	73.7	40.6	25.8	66.1	0.3	1.071	38.2
Mean			82.4333	66.1667	54.6667	27.7667	82.1	0.333333	0.801167	33.3167
Standard deviation			15.4203	22.9784	10.7873	8.09288	15.367	0.206559	0.258866	6.65595
43079	INF1	M. bovis BCG (BCG)	95	64.6	57.8	37.2	94.9	0.1	0.677	39.1
43021	INF2	M. bovis BCG (BCG)	60.9	64.4	39.1	21.8	60.8	0.1	1.023	35.6
13027	INF3	M. bovis BCG (BCG)	100.3	80.9	73.2	27.1	100.1	0.2	0.82	27.3
43095	INF4	M. bovis BCG (BCG)	65.9	100.5	38.2	27.7	65.8	0.1	1.508	42.7
53105	INF5	M. bovis BCG (BCG)	104	61.3	72.9	31.1	103.8	0.2	0.578	30
33029	INF6	M. bovis BCG (BCG)	65.9	47.1	42.8	23.1	65.3	0.6	0.721	35.2
Mean			82	69.8	54	28	81.7833	0.216667	0.887833	34.9833
Standard deviation			19.7561	18.4902	16.3547	5.61427	19.7977	0.194079	0.33934	5.67077
43079	INF1	Gamma-irradiated M. bovis (IRR)	148.8	80.5	105	43.8	147.9	0.9	0.541	29.5
43021	INF2	Gamma-irradiated M. bovis (IRR)	44.7	17.8	36	8.7	44.7	0	0.416	20.3
13027	INF3	Gamma-irradiated M. bovis (IRR)	80.1	23.6	68.6	11.5	80	0.1	0.296	14.4
43095	INF4	Gamma-irradiated M. bovis (IRR)	76.9	14	67.7	9.2	75.8	1.1	0.21	13
53105	INF5	Gamma-irradiated M. bovis (IRR)	95.2	22.9	81.8	13.4	94.8	0.4	0.237	14
33029	INF6	Gamma-irradiated M. bovis (IRR)	60.6	20.8	50.5	10.1	60.3	0.3	0.328	15.8
Mean			84.3833	29.9333	68.2667	16.1167	83.9167	0.466667	0.338	17.8333
Standard deviation			36.0035	25.0243	24.0404	13.6683	35.747	0.44121	0.123079	6.26376
43079	INF1	Control non-challenged (CON)	111.9	---	---	---	111.5	0.4	---	---
43021	INF2	Control non-challenged (CON)	54.1	---	---	---	54	0.1	---	---
13027	INF3	Control non-challenged (CON)	80.3	---	---	---	80.2	0.1	---	---
43095	INF4	Control non-challenged (CON)	101.9	---	---	---	101.1	0.8	---	---
53105	INF5	Control non-challenged (CON)	78.3	---	---	---	78.2	0.1	---	---
33029	INF6	Control non-challenged (CON)	69.6	---	---	---	69.4	0.2	---	---
Mean			82.6833	---	---	---	82.4	0.283333	---	---
Standard deviation			21.147	---	---	---	20.9501	0.278687	---	---
