## Additional File 5 for "Comparative multi-omics of the macrophage response to infection with *Mycobacterium tuberculosis* complex bacteria reveals pathogen-driven epigenomic reprogramming"

### Sheet: Contents
Additional file 5: ATAC-seq statistics and results
Table S19		ATAC-seq read and mapping statistics
Table S20		ATAC-seq – nuclear genome and mitochondrial genome sequence reads
Table S21		Differential open chromatin regions (DOCRs) in M. bovis (MBO) infected bAMs versus control (CON) non-challenged bAMs at an adjusted P-value cut-off of 0.05 (Padj. < 0.05)
Table S22		Differential open chromatin regions (DOCRs) in M. tuberculosis (MTU) infected bAMs versus control (CON) non-challenged bAMs at an adjusted P-value cut-off of 0.05 (Padj. < 0.05)

### Sheet: Table S19
Table S19: ATAC-seq read and mapping statistics
ATAC-seq sample code	Sample ID	Animal ID	Experimental group	Total reads	Mapped reads	Mapping efficiency	Uniquely mapped reads (UMR)	UMR (%)	Unique reads	Unique reads (%)	UMR and unique reads	UMR and unique reads (%)	Peaks	RiP	FRiP
AS61	006_0196_AS61	33029	Control (CON)	67426860	65208273	0.967096	64828000	0.994168	44033664	67.53	43821544	67.2	86983	19465711	44.42
AS62	006_0196_AS62	33029	Gamma-irradiated M. bovis (IRR)	91845746	88172690	0.960008	87591875	0.993413	57162539	64.83	56846136	64.47	78464	23620007	41.55
AS63	006_0196_AS63	33029	M. bovis BCG (BCG)	104112204	98104993	0.942301	97624183	0.995099	59022613	60.16	59053866	60.19	104279	29769073	50.41
AS64	006_0196_AS64	33029	M. bovis (MBO)	84933062	80388182	0.946489	79951421	0.994567	46615478	57.99	46549112	57.91	86325	21837841	46.91
AS65	006_0196_AS65	33029	M. tuberculosis (MTU)	123910262	116316793	0.938718	115635903	0.994146	78329973	67.34	78377348	67.38	97424	34024708	43.41
AS66	006_0196_AS66	53105	Control (CON)	78032330	71436607	0.915474	70986897	0.993705	44603153	62.44	45099316	63.13	82619	21520344	47.72
AS67	006_0196_AS67	53105	Gamma-irradiated M. bovis (IRR)	125178188	121430666	0.970063	120720809	0.994154	79009334	65.07	78683992	64.8	85772	30682348	38.99
AS68	006_0196_AS68	53105	M. bovis BCG (BCG)	75727552	72448906	0.956705	71957741	0.993221	46648295	64.39	46259036	63.85	75233	19332727	41.79
AS69	006_0196_AS69	53105	M. bovis (MBO)	111130990	102939793	0.926292	102298624	0.993771	67197242	65.28	66753074	64.85	95023	29639113	44.4
AS70	006_0196_AS70	53105	M. tuberculosis (MTU)	115949158	110614128	0.953988	109861606	0.993197	68294230	61.74	68058874	61.53	68917	26658855	39.17
AS71	006_0196_AS71	43079	Control (CON)	134951948	128450832	0.951826	127695191	0.994117	68129044	53.04	67886080	52.85	90671	30331336	44.68
AS72	006_0196_AS72	43079	Gamma-irradiated M. bovis (IRR)	73049480	69634747	0.953255	69311833	0.995363	41943301	60.23	41245848	59.23	97887	23404633	56.74
AS73	006_0196_AS73	43079	M. bovis BCG (BCG)	118089516	112681258	0.954202	112119720	0.995017	68461678	60.76	68364108	60.67	100401	29603005	43.3
AS74	006_0196_AS74	43079	M. bovis (MBO)	115677714	112001135	0.968217	111454219	0.995117	65844294	58.79	65463762	58.45	104555	31898498	48.73
AS75	006_0196_AS75	43079	M. tuberculosis (MTU)	86682682	82860996	0.955912	82519377	0.995877	44395622	53.58	44360952	53.54	103546	25322148	57.08
			Mean	1.00447e+08	9.55127e+07	0.950703	9.49705e+07	0.994329	5.8646e+07	61.5447	5.84549e+07	61.3367	90539.9	2.6474e+07	45.9533
			Standard deviation	2.19128e+07	2.10244e+07	0.015118	2.09013e+07	0.000819131	1.30664e+07	4.43823	1.30499e+07	4.42162	11137.6	4.74167e+06	5.49598

### Sheet: Table S20
Table S20: ATAC-seq – nuclear genome and mitochondrial genome sequence reads
ATAC-seq sample code	Sample ID	Experimental group	Total Reads	Nuclear genome reads	Mitochondrial genome reads	Nuclear genome ratio	Mitochondrial genome ratio	Should this be "nuclear genome"? It might include some bacterial reads?
AS29	006_0196_AS29	M. bovis	108508944	102887792	5495432	94.82	5.06	Why do these ratios/percentages not add to 100?
AS61	006_0196_AS61	Control	67426860	66239462	1103526	98.24	1.64	Why is the extra AS29 sample listed here but not in the previous table?
AS62	006_0196_AS62	Gamma Irradiated M. bovis	91845746	89385738	2367452	97.32	2.58
AS63	006_0196_AS63	BCG	104112204	100384788	3617184	96.42	3.47
AS64	006_0196_AS64	M. bovis	84933062	82043406	2804052	96.6	3.3
AS65	006_0196_AS65	M. tuberculosis	123910262	119978542	3841746	96.83	3.1
AS66	006_0196_AS66	Control	78032330	72372586	5592300	92.75	7.17
AS67	006_0196_AS67	Gamma Irradiated M. bovis	125178188	122943128	2152558	98.21	1.72
AS68	006_0196_AS68	BCG	75727552	74202054	1444528	97.99	1.91
AS69	006_0196_AS69	M. bovis	111130990	109183814	1833624	98.25	1.65
AS70	006_0196_AS70	M. tuberculosis	115949158	112589536	3255108	97.1	2.81
AS71	006_0196_AS71	Control	134951948	130132982	4632838	96.43	3.43
AS72	006_0196_AS72	Gamma Irradiated M. bovis	73049480	70575708	2374224	96.61	3.25
AS73	006_0196_AS73	BCG	118089516	114759486	3244834	97.18	2.75
AS74	006_0196_AS74	M. bovis	115677714	113526136	2075702	98.14	1.79
AS75	006_0196_AS75	M. tuberculosis	86682682	84385920	2213294	97.35	2.55
		Mean	1.0095e+08	9.78494e+07	3.00303e+06	96.89	3.01125
		Standard deviation	2.12656e+07	2.08565e+07	1.34724e+06	1.43143	1.42919

### Sheet: Table S21
Table S21: Differential open chromatin regions (DOCRs) in M. bovis (MBO) infected bAMs versus control (CON) non-challenged bAMs at an adjusted P-value cut-off of 0.05 (Padj. < 0.05)
Chromosome	Start location	End location	Log2 fold-change	P-value	Padj.
1	141714639	141715039	3.72869	7.62e-17	3.6e-12
11	90037006	90037406	3.65257	2.4e-17	2.27e-12
16	51463804	51464204	3.06845	3.31e-12	7.82e-08
1	141660553	141660953	3.06528	1.55e-10	2.09e-06
25	22024988	22025388	2.98451	4.38e-15	1.38e-10
25	11043684	11044084	2.78037	1.87e-11	3.53e-07
1	141710992	141711392	2.71235	7.05e-08	0.000333234
13	61687047	61687447	2.69314	8.21e-09	5.97e-05
7	51396890	51397290	2.67386	1.68e-08	0.000105803
5	109984265	109984665	2.64021	1.08e-09	1.13e-05
13	77371362	77371762	2.54122	1.62e-08	0.000105803
13	75124667	75125067	2.53384	4.67e-09	4.01e-05
2	47238985	47239385	2.51151	6.78e-11	1.07e-06
25	11078685	11079085	2.50636	5.57e-10	6.57e-06
25	11076753	11077153	2.4941	1.2e-06	0.00241175
23	49399497	49399897	2.48483	8.17e-09	5.97e-05
17	61361130	61361530	2.39941	2.02e-09	1.91e-05
1	141634138	141634538	2.35928	2.42e-07	0.000788718
12	31429595	31429995	2.32391	1.45e-07	0.000570178
11	90042707	90043107	2.31034	3.55e-07	0.000949593
11	90052297	90052697	2.30078	5.56e-08	0.000292082
11	60831134	60831534	2.27296	5.05e-06	0.00604217
17	61374380	61374780	2.26444	2.38e-07	0.000788718
7	61709747	61710147	2.2512	1.81e-07	0.000634808
17	61359655	61360055	2.25081	2.34e-08	0.000138395
5	76025347	76025747	2.2448	1.5e-06	0.00283265
5	69250637	69251037	2.23881	3.3e-06	0.00458248
5	76021980	76022380	2.23294	3.12e-07	0.000922316
11	45944349	45944749	2.22949	1.77e-07	0.000634808
5	119353413	119353813	2.16609	6.82e-08	0.000333234
2	79557771	79558171	2.15803	6.06e-07	0.00139682
13	78006215	78006615	2.15481	3.33e-07	0.000949593
19	7713145	7713545	2.15324	2.21e-06	0.00365015
25	24691973	24692373	2.11761	1.04e-07	0.000466697
21	49307604	49308004	2.11202	5.9e-07	0.00139485
16	71822032	71822808	2.09462	1.34e-07	0.000552137
21	10612418	10612818	2.0835	3.1e-07	0.000922316
21	6970141	6970541	2.08318	1.74e-07	0.000634808
22	42112010	42112410	2.07889	3.06e-06	0.00431969
10	35077250	35077650	2.07778	1.66e-06	0.00308412
27	43073237	43073637	2.07211	3.01e-06	0.0043128
3	86224155	86224555	2.06928	6.45e-06	0.00734188
1	141672384	141672784	2.06154	1.2e-06	0.00241175
13	35354691	35355091	2.05976	1.09e-06	0.00228958
7	14800692	14801092	2.05675	1.85e-06	0.00331429
11	90055696	90056096	2.05447	3.62e-07	0.000949593
11	90049697	90050097	2.04692	2.77e-06	0.00408556
1	143891510	143891910	2.03774	1.21e-05	0.0108989
11	60290549	60290949	2.02997	9.02e-07	0.00193634
21	30384274	30384674	2.02929	5.4e-08	0.000292082
19	52133139	52133539	2.02712	4.47e-06	0.00578487
13	59703237	59703637	2.01876	8.99e-07	0.00193634
25	9418849	9419249	2.0185	8.41e-07	0.00189293
3	15400160	15400560	2.00568	1.53e-05	0.0122488
2	52337679	52338079	2.00051	3.55e-06	0.00486348
14	34052895	34053295	1.99547	2.33e-06	0.00365015
7	14738957	14739357	1.99032	1.4e-05	0.0118577
5	74493694	74494094	1.98656	4.26e-07	0.00107889
24	25736727	25737127	1.98177	4.91e-06	0.00604217
1	141654840	141655240	1.97231	1.31e-05	0.0115897
13	11842762	11843162	1.97128	9.51e-06	0.00946056
3	117324162	117324562	1.96882	6.2e-06	0.00714957
1	141623316	141623716	1.96843	4.18e-06	0.0054801
5	104041380	104041780	1.96157	1.15e-05	0.0105902
6	97916264	97916664	1.96095	1.46e-05	0.0121257
13	76877805	76878205	1.92243	4.34e-07	0.00107889
4	61849198	61849598	1.9195	7.41e-06	0.00795228
8	101444095	101444495	1.91759	1.65e-05	0.0128512
X	119456995	119457395	1.91457	8.75e-06	0.0089399
19	26591490	26591890	1.90911	6.71e-06	0.0075489
2	79538531	79538931	1.90165	1.41e-06	0.0027267
8	62975995	62976395	1.90109	1.14e-05	0.010566
19	52155624	52156024	1.90048	2.36e-05	0.0164096
17	61364649	61365049	1.89941	1.12e-05	0.010566
18	39371153	39371553	1.89911	2.58e-06	0.00387545
11	60828719	60829119	1.89249	2.36e-06	0.00365015
10	60142530	60142930	1.89115	2.47e-06	0.00377071
1	154010687	154011087	1.88877	7.13e-06	0.00784262
1	141624100	141624500	1.88742	2.36e-05	0.0164096
8	101227498	101227898	1.88306	2.88e-06	0.00418782
13	60004279	60004679	1.88258	4.05e-06	0.0053878
7	12697728	12698128	1.87491	1.14e-05	0.010566
13	78291588	78291988	1.87442	1.28e-06	0.00252816
13	69201120	69201520	1.8732	7.32e-06	0.00795228
2	125661896	125662296	1.86747	1.22e-07	0.000525374
7	21942751	21943151	1.85088	1.97e-06	0.00338387
8	105484498	105484898	1.84501	2.64e-07	0.000832655
15	50624474	50624874	1.84491	5.55e-06	0.00655872
12	16522134	16522534	1.84184	8.4e-06	0.00872561
8	58568555	58568955	1.84026	2.27e-06	0.00365015
24	25864228	25864963	1.83591	7.14e-06	0.00784262
11	90061159	90061559	1.83559	4.96e-06	0.00604217
19	52125475	52125875	1.83557	3.11e-05	0.0193364
25	14478543	14478943	1.83369	2.28e-06	0.00365015
10	51381411	51381811	1.83305	1.63e-05	0.0128254
2	9787931	9788331	1.83081	2.84e-05	0.0181893
8	58569468	58569868	1.82892	9.98e-06	0.00972426
28	45339879	45340279	1.8271	8.35e-06	0.00872561
22	11006786	11007186	1.82336	9.91e-06	0.00972426
27	30218129	30218529	1.81857	1.86e-06	0.00331429
17	61363682	61364082	1.81707	5e-06	0.00604217
23	61426209	61427003	1.81652	4.57e-06	0.00583688
20	38366773	38367512	1.81479	8.8e-06	0.0089399
11	67228761	67229161	1.81045	6.02e-06	0.0070214
23	62168495	62168895	1.80344	1.39e-05	0.0118577
7	108289405	108289805	1.79955	2.54e-05	0.017167
1	141632772	141633172	1.78596	3.37e-05	0.0205486
3	9121477	9121877	1.78076	2.35e-05	0.0164096
18	11806403	11806803	1.76605	1.51e-05	0.0122488
18	13027558	13027958	1.76548	2.1e-05	0.0154184
14	27044818	27045218	1.7611	1.41e-05	0.0118577
15	3252826	3253226	1.75912	1.5e-05	0.0122488
11	28772476	28772876	1.7543	2.89e-05	0.0182295
19	40019730	40020130	1.75293	2.73e-05	0.0177871
3	8900150	8900550	1.74948	1.21e-05	0.0108989
20	11458035	11458435	1.74778	1.78e-05	0.0135974
21	32229563	32229963	1.74489	1.37e-05	0.0118577
15	73477200	73477600	1.74189	1.01e-05	0.00978434
24	37168491	37168891	1.73967	1.33e-05	0.011649
16	71362098	71362498	1.73496	1.58e-05	0.0125268
22	48190804	48191204	1.73185	4.05e-06	0.0053878
1	141635936	141636336	1.73057	2.52e-05	0.017167
13	58578519	58578919	1.72624	5e-06	0.00604217
11	25446673	25447073	1.72033	3.05e-05	0.0190667
1	64375094	64375494	1.71588	1.77e-05	0.0135895
13	61392418	61392818	1.70559	1.95e-06	0.00338387
29	56449738	56450138	1.70467	3.31e-05	0.0203719
25	11081596	11081996	1.70231	5e-07	0.00121258
2	79496473	79496873	1.69784	2.89e-05	0.0182295
7	68324105	68324505	1.69169	3.75e-05	0.0222982
14	10514308	10514708	1.69113	1.66e-05	0.0128764
5	106115062	106115462	1.69091	2.28e-05	0.0163447
11	74644548	74644948	1.6906	2.69e-05	0.0176332
2	122773612	122774012	1.67372	1.53e-05	0.0122488
22	44832526	44832926	1.67183	5.25e-05	0.0278883
16	51473881	51474281	1.66991	2e-05	0.0148921
4	55563456	55563856	1.66869	4.49e-05	0.025384
11	37845858	37846258	1.66602	2.48e-05	0.0171148
11	13568725	13569125	1.66545	4.19e-05	0.0242728
23	56023123	56023523	1.66466	2.61e-05	0.0173745
11	60298391	60298791	1.66033	3.59e-07	0.000949593
13	77373207	77373607	1.65993	8.27e-06	0.00872561
19	9313432	9313832	1.65939	2.13e-06	0.00359096
18	8165970	8166370	1.65913	2.15e-05	0.0156034
19	37004385	37004785	1.65636	5.76e-05	0.0298796
17	71603083	71603483	1.65596	3.32e-05	0.0203719
5	101793067	101793467	1.65481	5.25e-05	0.0278883
10	34447279	34447679	1.65347	2.8e-05	0.0181075
26	19983243	19983643	1.65144	5.85e-05	0.0301951
17	58395414	58395814	1.64411	2.53e-05	0.017167
18	50608731	50609131	1.64373	2.35e-05	0.0164096
8	39256361	39256761	1.63316	4.88e-05	0.0270163
1	141709728	141710128	1.6236	6.03e-05	0.0307887
1	65963635	65964035	1.62238	2.58e-05	0.0173115
25	19275337	19275737	1.62158	6.22e-05	0.0314343
2	52338616	52339016	1.61223	5.46e-05	0.0286668
12	84705035	84705435	1.61177	4.94e-05	0.0271072
22	10774869	10775269	1.61074	2.85e-05	0.0181893
2	47669006	47669406	1.6089	4.14e-05	0.0241707
16	71068606	71069006	1.60704	1.46e-05	0.0121257
13	39563654	39564054	1.60226	1.89e-05	0.014157
25	11068123	11068523	1.59874	2.63e-05	0.0173797
25	21776243	21776643	1.5964	3.64e-05	0.0218888
27	44638957	44639357	1.59566	4.89e-05	0.0270163
25	10980201	10980601	1.594	2.04e-05	0.0150833
8	39210871	39211271	1.58815	1.84e-05	0.0139107
11	90071419	90071819	1.5748	6.61e-05	0.0327002
3	41913151	41913551	1.57238	5.07e-05	0.0275273
8	64045714	64046114	1.57231	6.87e-05	0.0337878
17	61370863	61371263	1.56544	1.03e-05	0.00982697
17	62997495	62997895	1.56367	6.48e-05	0.0324624
14	73943091	73943849	1.55995	3.72e-05	0.022269
7	46103190	46103590	1.55764	9.1e-06	0.00914894
5	96724308	96724708	1.54585	5.16e-05	0.0276815
2	36463161	36463561	1.54569	7.2e-05	0.0345856
7	10765680	10766080	1.54555	4.8e-05	0.02684
12	86802232	86802632	1.54126	2.25e-05	0.0162181
24	9954635	9955035	1.54008	3.4e-05	0.0206076
11	74643064	74643464	1.53763	5.46e-05	0.0286668
25	12804363	12804763	1.52907	4.3e-05	0.0248009
3	19988359	19988759	1.52746	4.38e-05	0.0250834
5	83589752	83590152	1.51854	5.88e-05	0.0301951
19	19459104	19459504	1.5111	7.28e-05	0.0347421
1	141630437	141630837	1.51033	6.49e-05	0.0324624
6	34635634	34636034	1.50583	8.44e-05	0.0394776
2	96276373	96276773	1.50118	7.37e-05	0.0350026
11	90048670	90049070	1.49335	9.61e-05	0.0423058
2	19374264	19374664	1.49308	9.65e-05	0.0423058
23	30668372	30668772	1.47458	8.97e-05	0.0411246
13	17318429	17318829	1.47215	6.12e-05	0.0311107
15	82244495	82244895	1.47105	4.96e-05	0.0271072
27	8520551	8520951	1.47047	9.65e-05	0.0423058
12	13113734	13114134	1.47036	6.56e-05	0.0326143
22	40410535	40410935	1.46553	7.13e-05	0.0345856
6	36366559	36366959	1.46238	3.82e-05	0.0225469
19	42247252	42247652	1.46054	1.3e-05	0.0115456
27	16692034	16692434	1.45319	4.47e-05	0.025384
3	87005203	87005603	1.44719	9.01e-05	0.0411246
1	141642191	141642591	1.44315	0.000107956	0.0463673
10	16982507	16982907	1.44259	4.55e-05	0.0256129
1	79917269	79917669	1.44176	0.000112275	0.0471503
21	56757356	56757756	1.42995	0.000111684	0.0471118
3	15968114	15968514	1.42884	3.98e-05	0.0233669
15	65551507	65551907	1.42586	9.67e-05	0.0423058
23	30735710	30736110	1.42574	0.000116917	0.0488826
3	20499660	20500060	1.42002	7.19e-05	0.0345856
6	88714988	88715388	1.41532	5.1e-05	0.0275273
14	44225011	44225411	1.40934	9.13e-05	0.0414919
1	141703446	141703846	1.40934	0.000109768	0.0469322
14	73888342	73888742	1.4069	7.56e-05	0.0357089
10	88191883	88192283	1.39252	5.75e-05	0.0298796
7	14740834	14741234	1.39089	8.49e-05	0.0395298
6	104637764	104638164	1.38834	0.000102783	0.044347
24	1163322	1163722	1.38258	0.000100498	0.0437606
10	12737641	12738041	1.38147	9.41e-05	0.0423058
21	59260668	59261068	1.37266	7.19e-05	0.0345856
1	141669568	141669968	1.36571	9.41e-05	0.0423058
11	90068308	90068708	1.35903	7.21e-05	0.0345856
7	5745410	5745810	1.35364	8.07e-05	0.0379376
24	19692450	19692850	1.3524	8.77e-05	0.0404441
14	10647505	10647905	1.35072	8.74e-05	0.0404441
18	11141369	11141769	1.32463	0.000101856	0.0441484
19	40392744	40393144	1.31889	0.000111277	0.0471118
3	118233298	118233698	1.29391	9.47e-05	0.0423058
10	88782664	88783064	1.20962	0.000110977	0.0471118
26	33221855	33222255	1.10195	9.62e-05	0.0423058

### Sheet: Table S22
Table S22: Differential open chromatin regions (DOCRs) in M. tuberculosis (MTU) infected bAMs versus control (CON) non-challenged bAMs at an adjusted P-value cut-off of 0.05 (Padj. < 0.05)
Chromosome	Start location	End location	Log2 fold-change	P-value	Padj.
1	141714639	141715039	2.75169	1.54e-08	0.00148565
